# REV-ERBβ Binding Pocket Dynamics with Implications for Rational Design of Small Molecule Modulators

**DOI:** 10.1101/2024.04.13.589008

**Authors:** Shriyansh Srivastava, A.M. Vishnu, Rakesh Thakur, Ashutosh Srivastava

## Abstract

REV-ERBβ is a nuclear receptor (NR) with heme as an endogenous ligand that regulates its transcriptional activity. With key role in cellular functions such as glucose metabolism, immune response, and dysregulation in pathologies such as Type-2 diabetes mellitus and obesity, small molecule agonists and antagonists targeting REV-ERBs have been discovered. However, due to lack of crystal structures in complex with these compounds, the structural and dynamical basis of these activities still remains elusive and hinders rational design of molecules targeting REV-ERB. Using molecular dynamics simulations and docking studies, we have characterized the dynamics of REV-ERBβ ligand-binding domain (LBD) in different conformational states. The presence of heme in the binding pocket within LBD was found to stabilize its dynamics as well as nuclear co-repressor (NCoR) peptide binding. We further show that the binding of antagonist destabilizes the NCoR peptide binding to LBD mediated by loss of interactions with residues at the NCoR-REV-ERBβ interface. These findings could be utilized to design molecular scaffolds with better activity and selectivity against REV-ERBβ.
