## Supplementary File 2 for "REV-ERBβ Binding Pocket Dynamics with Implications for Rational Design of Small Molecule Modulators"

### Sheet: 6wmq_dCNA_community_membership
Node	Community	Node Label	Chain	Color
1	1	A_381_HIS	Chain A	blue_color
2	1	A_382_LEU	Chain A	blue_color
3	1	A_383_VAL	Chain A	blue_color
4	1	A_384_CYS	Chain A	blue_color
5	1	A_385_PRO	Chain A	blue_color
6	1	A_386_MET	Chain A	blue_color
7	1	A_387_SER	Chain A	blue_color
8	1	A_388_LYS	Chain A	blue_color
9	1	A_389_SER	Chain A	blue_color
10	1	A_390_PRO	Chain A	blue_color
11	1	A_391_TYR	Chain A	blue_color
12	2	A_392_VAL	Chain A	red_color
13	2	A_393_ASP	Chain A	red_color
14	2	A_394_PRO	Chain A	red_color
15	2	A_395_HIS	Chain A	red_color
16	2	A_396_LYS	Chain A	red_color
17	2	A_397_SER	Chain A	red_color
18	2	A_398_GLY	Chain A	red_color
19	2	A_399_HIS	Chain A	red_color
20	2	A_400_GLU	Chain A	red_color
21	2	A_401_ILE	Chain A	red_color
22	2	A_402_TRP	Chain A	red_color
23	2	A_403_GLU	Chain A	red_color
24	2	A_404_GLU	Chain A	red_color
25	2	A_405_PHE	Chain A	red_color
26	2	A_406_SER	Chain A	red_color
27	2	A_407_MET	Chain A	red_color
28	2	A_408_SER	Chain A	red_color
29	3	A_409_PHE	Chain A	dark_grey_color
30	3	A_410_THR	Chain A	dark_grey_color
31	3	A_411_PRO	Chain A	dark_grey_color
32	3	A_412_ALA	Chain A	dark_grey_color
33	3	A_413_VAL	Chain A	dark_grey_color
34	3	A_414_LYS	Chain A	dark_grey_color
35	3	A_415_GLU	Chain A	dark_grey_color
36	3	A_416_VAL	Chain A	dark_grey_color
37	3	A_417_VAL	Chain A	dark_grey_color
38	3	A_418_GLU	Chain A	dark_grey_color
39	3	A_419_PHE	Chain A	dark_grey_color
40	3	A_420_ALA	Chain A	dark_grey_color
41	3	A_421_LYS	Chain A	dark_grey_color
42	3	A_422_ARG	Chain A	dark_grey_color
43	3	A_423_ILE	Chain A	dark_grey_color
44	3	A_424_PRO	Chain A	dark_grey_color
45	3	A_425_GLY	Chain A	dark_grey_color
46	3	A_426_PHE	Chain A	dark_grey_color
47	3	A_427_ARG	Chain A	dark_grey_color
48	4	A_428_ASP	Chain A	orange_color
49	4	A_429_LEU	Chain A	orange_color
50	4	A_430_SER	Chain A	orange_color
51	4	A_431_GLN	Chain A	orange_color
52	4	A_432_HIS	Chain A	orange_color
53	4	A_433_ASP	Chain A	orange_color
54	4	A_434_GLN	Chain A	orange_color
55	4	A_435_VAL	Chain A	orange_color
56	4	A_436_ASN	Chain A	orange_color
57	4	A_437_LEU	Chain A	orange_color
58	4	A_438_LEU	Chain A	orange_color
59	4	A_439_LYS	Chain A	orange_color
60	5	A_440_ALA	Chain A	yellow_color
61	5	A_441_GLY	Chain A	yellow_color
62	5	A_442_THR	Chain A	yellow_color
63	5	A_443_PHE	Chain A	yellow_color
64	5	A_444_GLU	Chain A	yellow_color
65	5	A_445_VAL	Chain A	yellow_color
66	5	A_446_LEU	Chain A	yellow_color
67	5	A_447_MET	Chain A	yellow_color
68	5	A_448_VAL	Chain A	yellow_color
69	5	A_449_ARG	Chain A	yellow_color
70	5	A_450_PHE	Chain A	yellow_color
71	5	A_451_ALA	Chain A	yellow_color
72	5	A_452_SER	Chain A	yellow_color
73	6	A_453_LEU	Chain A	brown_color
74	6	A_454_PHE	Chain A	brown_color
75	6	A_455_ASP	Chain A	brown_color
76	6	A_456_ALA	Chain A	brown_color
77	6	A_457_LYS	Chain A	brown_color
78	6	A_458_GLU	Chain A	brown_color
79	6	A_459_ARG	Chain A	brown_color
80	6	A_460_THR	Chain A	brown_color
81	6	A_461_VAL	Chain A	brown_color
82	6	A_462_THR	Chain A	brown_color
83	6	A_463_PHE	Chain A	brown_color
84	1	A_464_LEU	Chain A	blue_color
85	6	A_465_SER	Chain A	brown_color
86	6	A_466_GLY	Chain A	brown_color
87	6	A_467_LYS	Chain A	brown_color
88	6	A_468_LYS	Chain A	brown_color
89	6	A_469_TYR	Chain A	brown_color
90	6	A_470_SER	Chain A	brown_color
91	6	A_471_VAL	Chain A	brown_color
92	6	A_472_ASP	Chain A	brown_color
93	6	A_473_ASP	Chain A	brown_color
94	6	A_474_LEU	Chain A	brown_color
95	6	A_475_HIS	Chain A	brown_color
96	6	A_476_SER	Chain A	brown_color
97	6	A_477_MET	Chain A	brown_color
98	7	A_478_GLY	Chain A	grey_color
99	7	A_479_ALA	Chain A	grey_color
100	7	A_480_GLY	Chain A	grey_color
101	7	A_481_ASP	Chain A	grey_color
102	7	A_482_LEU	Chain A	grey_color
103	7	A_483_LEU	Chain A	grey_color
104	7	A_484_ASN	Chain A	grey_color
105	7	A_485_SER	Chain A	grey_color
106	7	A_486_MET	Chain A	grey_color
107	7	A_487_PHE	Chain A	grey_color
108	7	A_488_GLU	Chain A	grey_color
109	7	A_489_PHE	Chain A	grey_color
110	7	A_490_SER	Chain A	grey_color
111	7	A_491_GLU	Chain A	grey_color
112	7	A_492_LYS	Chain A	grey_color
113	7	A_493_LEU	Chain A	grey_color
114	7	A_494_ASN	Chain A	grey_color
115	7	A_495_ALA	Chain A	grey_color
116	7	A_496_LEU	Chain A	grey_color
117	8	A_497_GLN	Chain A	green_color
118	8	A_498_LEU	Chain A	green_color
119	8	A_499_SER	Chain A	green_color
120	8	A_500_ASP	Chain A	green_color
121	8	A_501_GLU	Chain A	green_color
122	8	A_502_GLU	Chain A	green_color
123	8	A_503_MET	Chain A	green_color
124	8	A_504_SER	Chain A	green_color
125	8	A_505_LEU	Chain A	green_color
126	8	A_506_PHE	Chain A	green_color
127	8	A_507_THR	Chain A	green_color
128	8	A_508_ALA	Chain A	green_color
129	8	A_509_VAL	Chain A	green_color
130	8	A_510_VAL	Chain A	green_color
131	8	A_511_LEU	Chain A	green_color
132	8	A_512_VAL	Chain A	green_color
133	8	A_513_SER	Chain A	green_color
134	8	A_514_ALA	Chain A	green_color
135	4	A_515_ASP	Chain A	orange_color
136	4	A_516_ARG	Chain A	orange_color
137	4	A_517_SER	Chain A	orange_color
138	4	A_518_GLY	Chain A	orange_color
139	4	A_519_ILE	Chain A	orange_color
140	4	A_520_GLU	Chain A	orange_color
141	9	A_521_ASN	Chain A	white_color
142	9	A_522_VAL	Chain A	white_color
143	9	A_523_ASN	Chain A	white_color
144	9	A_524_SER	Chain A	white_color
145	9	A_525_VAL	Chain A	white_color
146	9	A_526_GLU	Chain A	white_color
147	9	A_527_ALA	Chain A	white_color
148	9	A_528_LEU	Chain A	white_color
149	9	A_529_GLN	Chain A	white_color
150	9	A_530_GLU	Chain A	white_color
151	9	A_531_THR	Chain A	white_color
152	9	A_532_LEU	Chain A	white_color
153	9	A_533_ILE	Chain A	white_color
154	9	A_534_ARG	Chain A	white_color
155	9	A_535_ALA	Chain A	white_color
156	9	A_536_LEU	Chain A	white_color
157	9	A_537_ARG	Chain A	white_color
158	9	A_538_THR	Chain A	white_color
159	9	A_539_LEU	Chain A	white_color
160	9	A_540_ILE	Chain A	white_color
161	9	A_541_MET	Chain A	white_color
162	9	A_542_LYS	Chain A	white_color
163	9	A_543_ASN	Chain A	white_color
164	9	A_544_HIS	Chain A	white_color
165	10	A_545_PRO	Chain A	rose_color
166	10	A_546_ASN	Chain A	rose_color
167	10	A_547_GLU	Chain A	rose_color
168	10	A_548_ALA	Chain A	rose_color
169	10	A_549_SER	Chain A	rose_color
170	10	A_550_ILE	Chain A	rose_color
171	10	A_551_PHE	Chain A	rose_color
172	10	A_552_THR	Chain A	rose_color
173	10	A_553_LYS	Chain A	rose_color
174	10	A_554_LEU	Chain A	rose_color
175	10	A_555_LEU	Chain A	rose_color
176	10	A_556_LEU	Chain A	rose_color
177	11	A_557_LYS	Chain A	teal_color
178	11	A_558_LEU	Chain A	teal_color
179	11	A_559_PRO	Chain A	teal_color
180	11	A_560_ASP	Chain A	teal_color
181	11	A_561_LEU	Chain A	teal_color
182	11	A_562_ARG	Chain A	teal_color
183	11	A_563_SER	Chain A	teal_color
184	11	A_564_LEU	Chain A	teal_color
185	11	A_565_ASN	Chain A	teal_color
186	11	A_566_ASN	Chain A	teal_color
187	11	A_567_MET	Chain A	teal_color
188	11	A_568_HIS	Chain A	teal_color
189	11	A_569_SER	Chain A	teal_color
190	11	A_570_GLU	Chain A	teal_color
191	11	A_571_GLU	Chain A	teal_color
192	11	A_572_LEU	Chain A	teal_color
193	11	A_573_LEU	Chain A	teal_color
194	11	A_574_ALA	Chain A	teal_color
195	11	A_575_PHE	Chain A	teal_color
196	11	A_576_LYS	Chain A	teal_color
197	11	A_577_VAL	Chain A	teal_color
198	12	E_2256_ILE	Chain E	dark_purple_color
199	12	E_2257_THR	Chain E	dark_purple_color
200	12	E_2258_LEU	Chain E	dark_purple_color
201	12	E_2259_ALA	Chain E	dark_purple_color
202	12	E_2260_ASP	Chain E	dark_purple_color
203	12	E_2261_HIS	Chain E	dark_purple_color
204	12	E_2262_ILE	Chain E	dark_purple_color
205	12	E_2263_CYS	Chain E	dark_purple_color
206	12	E_2264_GLN	Chain E	dark_purple_color
207	12	E_2265_ILE	Chain E	dark_purple_color
208	12	E_2266_ILE	Chain E	dark_purple_color
209	12	E_2267_THR	Chain E	dark_purple_color
210	12	E_2268_GLN	Chain E	dark_purple_color
211	12	E_2269_ASP	Chain E	dark_purple_color
212	12	E_2270_PHE	Chain E	dark_purple_color

### Sheet: 6wms_dCNA_community_membership
Node	Community	Node Label	Chain	Color
1	1	E_2261_GLY	Chain E	dark_purple_color
2	1	E_2262_LEU	Chain E	dark_purple_color
3	1	E_2263_GLU	Chain E	dark_purple_color
4	1	E_2264_ASP	Chain E	dark_purple_color
5	1	E_2265_ILE	Chain E	dark_purple_color
6	1	E_2266_ILE	Chain E	dark_purple_color
7	1	E_2267_ARG	Chain E	dark_purple_color
8	1	E_2268_LYS	Chain E	dark_purple_color
9	1	E_2269_ALA	Chain E	dark_purple_color
10	1	E_2270_LEU	Chain E	dark_purple_color
11	1	E_2271_MET	Chain E	dark_purple_color
12	2	A_381_HIS	Chain A	red_color
13	2	A_382_LEU	Chain A	red_color
14	2	A_383_VAL	Chain A	red_color
15	2	A_384_CYS	Chain A	red_color
16	2	A_385_PRO	Chain A	red_color
17	2	A_386_MET	Chain A	red_color
18	2	A_387_SER	Chain A	red_color
19	2	A_388_LYS	Chain A	red_color
20	2	A_389_SER	Chain A	red_color
21	2	A_390_PRO	Chain A	red_color
22	2	A_391_TYR	Chain A	red_color
23	3	A_392_VAL	Chain A	dark_grey_color
24	3	A_393_ASP	Chain A	dark_grey_color
25	3	A_394_PRO	Chain A	dark_grey_color
26	3	A_395_HIS	Chain A	dark_grey_color
27	3	A_396_LYS	Chain A	dark_grey_color
28	3	A_397_SER	Chain A	dark_grey_color
29	3	A_398_GLY	Chain A	dark_grey_color
30	3	A_399_HIS	Chain A	dark_grey_color
31	3	A_400_GLU	Chain A	dark_grey_color
32	3	A_401_ILE	Chain A	dark_grey_color
33	3	A_402_TRP	Chain A	dark_grey_color
34	3	A_403_GLU	Chain A	dark_grey_color
35	3	A_404_GLU	Chain A	dark_grey_color
36	3	A_405_PHE	Chain A	dark_grey_color
37	3	A_406_SER	Chain A	dark_grey_color
38	3	A_407_MET	Chain A	dark_grey_color
39	3	A_408_SER	Chain A	dark_grey_color
40	3	A_409_PHE	Chain A	dark_grey_color
41	3	A_410_THR	Chain A	dark_grey_color
42	3	A_411_PRO	Chain A	dark_grey_color
43	3	A_412_ALA	Chain A	dark_grey_color
44	3	A_413_VAL	Chain A	dark_grey_color
45	4	A_414_LYS	Chain A	orange_color
46	4	A_415_GLU	Chain A	orange_color
47	4	A_416_VAL	Chain A	orange_color
48	4	A_417_VAL	Chain A	orange_color
49	4	A_418_GLU	Chain A	orange_color
50	4	A_419_PHE	Chain A	orange_color
51	4	A_420_ALA	Chain A	orange_color
52	4	A_421_LYS	Chain A	orange_color
53	4	A_422_ARG	Chain A	orange_color
54	4	A_423_ILE	Chain A	orange_color
55	4	A_424_PRO	Chain A	orange_color
56	4	A_425_GLY	Chain A	orange_color
57	4	A_426_PHE	Chain A	orange_color
58	4	A_427_ARG	Chain A	orange_color
59	5	A_428_ASP	Chain A	yellow_color
60	5	A_429_LEU	Chain A	yellow_color
61	5	A_430_SER	Chain A	yellow_color
62	5	A_431_GLN	Chain A	yellow_color
63	5	A_432_HIS	Chain A	yellow_color
64	5	A_433_ASP	Chain A	yellow_color
65	5	A_434_GLN	Chain A	yellow_color
66	5	A_435_VAL	Chain A	yellow_color
67	5	A_436_ASN	Chain A	yellow_color
68	5	A_437_LEU	Chain A	yellow_color
69	5	A_438_LEU	Chain A	yellow_color
70	5	A_439_LYS	Chain A	yellow_color
71	5	A_440_ALA	Chain A	yellow_color
72	5	A_441_GLY	Chain A	yellow_color
73	5	A_442_THR	Chain A	yellow_color
74	5	A_443_PHE	Chain A	yellow_color
75	5	A_444_GLU	Chain A	yellow_color
76	5	A_445_VAL	Chain A	yellow_color
77	5	A_446_LEU	Chain A	yellow_color
78	5	A_447_MET	Chain A	yellow_color
79	5	A_448_VAL	Chain A	yellow_color
80	5	A_449_ARG	Chain A	yellow_color
81	5	A_450_PHE	Chain A	yellow_color
82	5	A_451_ALA	Chain A	yellow_color
83	6	A_452_SER	Chain A	brown_color
84	6	A_453_LEU	Chain A	brown_color
85	6	A_454_PHE	Chain A	brown_color
86	6	A_455_ASP	Chain A	brown_color
87	6	A_456_ALA	Chain A	brown_color
88	6	A_457_LYS	Chain A	brown_color
89	6	A_458_GLU	Chain A	brown_color
90	6	A_459_ARG	Chain A	brown_color
91	6	A_460_THR	Chain A	brown_color
92	6	A_461_VAL	Chain A	brown_color
93	6	A_462_THR	Chain A	brown_color
94	2	A_463_PHE	Chain A	red_color
95	2	A_464_LEU	Chain A	red_color
96	2	A_465_SER	Chain A	red_color
97	2	A_466_GLY	Chain A	red_color
98	6	A_467_LYS	Chain A	brown_color
99	6	A_468_LYS	Chain A	brown_color
100	6	A_469_TYR	Chain A	brown_color
101	6	A_470_SER	Chain A	brown_color
102	6	A_471_VAL	Chain A	brown_color
103	6	A_472_ASP	Chain A	brown_color
104	6	A_473_ASP	Chain A	brown_color
105	6	A_474_LEU	Chain A	brown_color
106	6	A_475_HIS	Chain A	brown_color
107	6	A_476_SER	Chain A	brown_color
108	6	A_477_MET	Chain A	brown_color
109	6	A_478_GLY	Chain A	brown_color
110	6	A_479_ALA	Chain A	brown_color
111	7	A_480_GLY	Chain A	grey_color
112	7	A_481_ASP	Chain A	grey_color
113	7	A_482_LEU	Chain A	grey_color
114	7	A_483_LEU	Chain A	grey_color
115	7	A_484_ASN	Chain A	grey_color
116	7	A_485_SER	Chain A	grey_color
117	7	A_486_MET	Chain A	grey_color
118	7	A_487_PHE	Chain A	grey_color
119	7	A_488_GLU	Chain A	grey_color
120	7	A_489_PHE	Chain A	grey_color
121	7	A_490_SER	Chain A	grey_color
122	7	A_491_GLU	Chain A	grey_color
123	7	A_492_LYS	Chain A	grey_color
124	7	A_493_LEU	Chain A	grey_color
125	7	A_494_ASN	Chain A	grey_color
126	7	A_495_ALA	Chain A	grey_color
127	7	A_496_LEU	Chain A	grey_color
128	8	A_497_GLN	Chain A	green_color
129	8	A_498_LEU	Chain A	green_color
130	8	A_499_SER	Chain A	green_color
131	8	A_500_ASP	Chain A	green_color
132	8	A_501_GLU	Chain A	green_color
133	8	A_502_GLU	Chain A	green_color
134	8	A_503_MET	Chain A	green_color
135	8	A_504_SER	Chain A	green_color
136	8	A_505_LEU	Chain A	green_color
137	8	A_506_PHE	Chain A	green_color
138	8	A_507_THR	Chain A	green_color
139	8	A_508_ALA	Chain A	green_color
140	8	A_509_VAL	Chain A	green_color
141	8	A_510_VAL	Chain A	green_color
142	8	A_511_LEU	Chain A	green_color
143	8	A_512_VAL	Chain A	green_color
144	8	A_513_SER	Chain A	green_color
145	8	A_514_ALA	Chain A	green_color
146	5	A_515_ASP	Chain A	yellow_color
147	5	A_516_ARG	Chain A	yellow_color
148	5	A_517_SER	Chain A	yellow_color
149	5	A_518_GLY	Chain A	yellow_color
150	5	A_519_ILE	Chain A	yellow_color
151	5	A_520_GLU	Chain A	yellow_color
152	9	A_521_ASN	Chain A	white_color
153	9	A_522_VAL	Chain A	white_color
154	9	A_523_ASN	Chain A	white_color
155	9	A_524_SER	Chain A	white_color
156	9	A_525_VAL	Chain A	white_color
157	9	A_526_GLU	Chain A	white_color
158	9	A_527_ALA	Chain A	white_color
159	9	A_528_LEU	Chain A	white_color
160	9	A_529_GLN	Chain A	white_color
161	9	A_530_GLU	Chain A	white_color
162	9	A_531_THR	Chain A	white_color
163	9	A_532_LEU	Chain A	white_color
164	9	A_533_ILE	Chain A	white_color
165	9	A_534_ARG	Chain A	white_color
166	9	A_535_ALA	Chain A	white_color
167	9	A_536_LEU	Chain A	white_color
168	9	A_537_ARG	Chain A	white_color
169	9	A_538_THR	Chain A	white_color
170	9	A_539_LEU	Chain A	white_color
171	9	A_540_ILE	Chain A	white_color
172	9	A_541_MET	Chain A	white_color
173	9	A_542_LYS	Chain A	white_color
174	9	A_543_ASN	Chain A	white_color
175	9	A_544_HIS	Chain A	white_color
176	9	A_545_PRO	Chain A	white_color
177	9	A_546_ASN	Chain A	white_color
178	10	A_547_GLU	Chain A	rose_color
179	10	A_548_ALA	Chain A	rose_color
180	10	A_549_SER	Chain A	rose_color
181	10	A_550_ILE	Chain A	rose_color
182	10	A_551_PHE	Chain A	rose_color
183	10	A_552_THR	Chain A	rose_color
184	10	A_553_LYS	Chain A	rose_color
185	10	A_554_LEU	Chain A	rose_color
186	10	A_555_LEU	Chain A	rose_color
187	10	A_556_LEU	Chain A	rose_color
188	10	A_557_LYS	Chain A	rose_color
189	10	A_558_LEU	Chain A	rose_color
190	10	A_559_PRO	Chain A	rose_color
191	10	A_560_ASP	Chain A	rose_color
192	10	A_561_LEU	Chain A	rose_color
193	10	A_562_ARG	Chain A	rose_color
194	10	A_563_SER	Chain A	rose_color
195	10	A_564_LEU	Chain A	rose_color
196	10	A_565_ASN	Chain A	rose_color
197	10	A_566_ASN	Chain A	rose_color
198	10	A_567_MET	Chain A	rose_color
199	10	A_568_HIS	Chain A	rose_color
200	10	A_569_SER	Chain A	rose_color
201	10	A_570_GLU	Chain A	rose_color
202	10	A_571_GLU	Chain A	rose_color
203	10	A_572_LEU	Chain A	rose_color
204	10	A_573_LEU	Chain A	rose_color
205	10	A_574_ALA	Chain A	rose_color
206	10	A_575_PHE	Chain A	rose_color
207	10	A_576_LYS	Chain A	rose_color
